# Satellite cell expansion is mediated by P-eIF2α dependent *Tacc3* translation

**DOI:** 10.1101/2020.05.13.093302

**Authors:** Ryo Fujita, Graham Lean, Solène Jamet, Steven Hébert, Claudia L. Kleinman, Colin Crist

## Abstract

Translational control of gene expression is an important regulator of adult stem cell quiescence, activation and self-renewal. In skeletal muscle, quiescent satellite cells maintain low levels of protein synthesis, mediated in part through the phosphorylation of eIF2α (P-eIF2α). Pharmacological inhibition of the eIF2α phosphatase with the small molecule sal003 maintains P-eIF2α and permits the expansion of satellite cells *ex vivo*. Paradoxically, P-eIF2α also increases the translation of specific mRNAs, which is mediated by P-eIF2α dependent readthrough of inhibitory upstream open reading frames (uORFs). Here, we ask whether P-eIF2α dependent mRNA translation enables expansion of satellite cells. Using transcriptomic and proteomic analyses, we show a number of genes associated with the assembly of the spindle pole to be upregulated at the level of protein, without corresponding change in mRNA levels, in satellite cells expanded in the presence of sal003. We show that uORFs in the 5’UTR of mRNA for the mitotic spindle stability gene *Tacc3* direct P-eIF2α dependent translation. Satellite cells deficient for TACC3 exhibit defects in expansion, self-renewal and regeneration of skeletal muscle.

**Significance:** Translational control of gene expression has emerged as an important regulator of adult stem cell populations, which maintain low levels of protein synthesis. In adult muscle stem cells, or satellite cells, a portrait of translational control has emerged whereby multiple repression mechanisms prevent the translation of specific mRNAs. It remains unclear how other mRNAs escape repression and are efficiently translated. We show that within the context of low global rates of protein synthesis, satellite cell expansion occurs through the selective translation of *Tacc3* mRNA. *Tacc3* deficient satellite cells expand poorly, leading to defects in skeletal muscle regeneration. Our study provides a more complete picture of translational control of gene expression in adult stem cell populations.
