## Supplementary Data 3 for "Satellite cell expansion is mediated by P-eIF2α dependent *Tacc3* translation"

### Sheet: Sheet1
140 genes upregulated at protein with no corresponding increase in mRNA, organized into functional categories
Gene
Spindle (GO:0005819; GO:0072686); Centrosome (GO:0005813)
Tacc3
Cdc20
Tpx2
Nedd1
Racgap1
Espl1
Spag5
Incenp
Vps4b
Kif2c
Ska3
Fam83d
Nde1
Hook2
Ssna1
Rad18
Transcriptional regulation of gene expression
Pax7
Cabin1
Id3
Eya4
Erf
Lrrfip1
Histone modifier
Setd2
Kmt2a
Setd1a
Kdm5c
Kpna2
Amino acid transport and metabolism
Slc7a5
Slc1a5
Slc25a12
Asns
Scn5a
RNA binding (GO:0003723)
Isy1
Stxbp1
Adk
Cstf2t
Trmt2a
Bzw1
Xpo5
Raly
Igf2bp2
Mark2
Tns1
Nelfe
Nop56
Nqo1
Rps8
Alyref
Ddx54
Helz
Rsrc2
Urb1
Zc3h11a
Nhp2
Gemin5
Nol10
Arhgef1
Rpl28
Plec
Gemin4
Other
Bbx
Ahcyl2
Pgm2l1
Ppp1r21
Ncapd3
Wasf2
Aldh1l2
Mt1
Nfic
Orc5
Psmc3ip
Sh3bgrl
Tuba1a
Pold1
Adsl
Pfkp
Dpysl2
Nle1
Sdc1
Itga3
Pck2
3110043O21Rik
Rtn3
Arpc1b
Ttf2
Msh2
Rnmtl1
Ftl1
Srgap2
D2Wsu81e
Cdca2
Chmp1a
Tagln2
Arhgap22
Atp6v0a2
Pik3r1
Vps18
Phgdh
Serpinb6a
Sema7a
Sbf1
Uap1l1
Rps6ka4
Pdcd2
Pex19
Uevld
Ptgr1
Zdhhc17
Tsen34
Hk2
Tceb1
Hmbs
Psat1
Trip10
Rab21
Rrm2
Bcat1
Umps
Ncdn
Srpr
Cndp2
Tmx2
Pola2
Abcc1
Dock6
Gm7729
Vps13c
Steap3
Gtf2b
Timm8b
Camk2d
Dennd4c
Vcam1
Tdp1
Tpbg
Pdlim5
Myo1d
Chaf1a
Med1
Pgm2
